# Metagenomic co-assembly reveals mobile antibiotic resistance genes in airborne microbiomes in the Eastern Mediterranean

**DOI:** 10.1101/2024.09.26.615105

**Authors:** Burak Adnan Erkorkmaz, David Zeevi, Yinon Rudich

## Abstract

Antibiotic resistance is a significant threat to global ecological health. Mobile resistance genes are of particular concern due to their ability to transfer between organisms. In environmental settings and within the microbiota of humans and animals, these genes can sometime move into pathogens, promoting the spread of resistance. While various dispersal mechanisms have been studied, the role of air masses and dust storms in spreading antibiotic resistance genes globally remains largely unexplored. We analyzed air samples from non-dusty conditions and Middle Eastern dust storms using a metagenomic co-assembly approach to identify mobile antibiotic resistance genes dispersed by these air masses. Our analysis shows that co-assembling low-biomass air samples of similar origin produces longer genome fragments, allowing for a more detailed bioinformatic analysis that links functional features to specific taxa. Through this method, we identified genes associated with resistance to antibiotics such as aminoglycosides, beta-lactams, bleomycin, fosfomycin, chloramphenicol, daunorubicin, fluoroquinolones, glycopeptides, quinolones, streptomycin, and tetracyclines. Approximately 10% of these genes were linked to mobile genetic elements. These findings demonstrate the potential for global spread of resistance genes across ecosystems via air masses, particularly dust storms, and underscore the need for continuous atmospheric monitoring and further research to develop strategies that mitigate their impact on public health, the environment, and agriculture.
