## Supporting Table 1. for "Metagenomic co-assembly reveals mobile antibiotic resistance genes in airborne microbiomes in the Eastern Mediterranean"

### Sheet: Supporting Table 1
Assembly type	sample	Assembly	Contigs (>= 0 bp)	Contigs (>= 250 bp)	Contigs (>= 500 bp)	Contigs (>= 1000 bp)	Contigs (>= 5000 bp)	Contigs (>= 10000 bp)	Contigs (>= 25000 bp)	Contigs (>= 50000 bp)	Total length (>= 0 bp)	Total length (>= 250 bp)	Total length (>= 500 bp)	Total length (>= 1000 bp)	Total length (>= 5000 bp)	Total length (>= 10000 bp)	Total length (>= 25000 bp)	Total length (>= 50000 bp)	Contigs	Largest contig	Total length	GC (%)	N50	N90	auN	L50	L90	N's per 100 kbp
Co-assembly	c_Northwest_1	contigs	3855621	1394524	60926	7618	293	33	1	0	870231173	447821901	47599428	14556689	2145662	427768	26129	0	3855621	26129	870231173	38.09	251	190	314.6	1343793	2869044	0
Individual	c_Northwest_1	contigs	3299423	1522807	51092	6818	335	77	7	0	869247116	470392693	41232790	13522719	2832516	1153207	216762	0	3299423	42278	869247116	38.01	254	216	334.1	1380595	2862560	0
Co-assembly	c_Northwest_2	contigs	3851526	1792637	70878	7346	78	10	1	0	999676928	563157331	50752431	11050860	571500	158428	31996	0	3851526	31996	999676928	40.32	257	215	303.2	1542338	3240237	0
Individual	c_Northwest_2	contigs	3898413	1858116	41415	3387	78	6	0	0	1016943121	553158746	28855127	5580506	547568	92049	0	0	3898413	24969	1016943121	39.93	253	217	284.8	1680425	3409092	0
Co-assembly	c_Southwest_1	contigs	7246233	3000948	233499	22711	344	45	9	3	1787991836	1014519405	169693308	35279138	2803162	854443	372702	173727	7246233	61416	1787991836	38.93	259	210	340.6	2526608	5592833	0
Individual	c_Southwest_1	contigs	6683312	3179654	129080	12160	353	69	14	3	1778722919	993250561	94786274	22112272	3220120	1366941	638331	297845	6683312	124083	1778722919	38.78	255	216	336.6	2768126	5788033	0
Co-assembly	c_Southwest_2	contigs	7831685	3642963	164979	18261	181	21	1	0	2041046046	1166801652	119311348	27891952	1291787	294177	34995	0	7831685	34995	2041046046	41.86	258	215	310.7	3066528	6529113	0
Individual	c_Southwest_2	contigs	8014597	3791422	83880	6676	110	17	1	0	2087232600	1127267130	58167185	10861271	851716	278550	30433	0	8014597	30433	2087232600	41.46	253	217	283.8	3458598	7010539	0
Co-assembly	d_East	contigs	4834421	2256044	126777	12268	140	18	0	0	1264364061	731061234	91056113	19600840	1030416	245314	0	0	4834421	21842	1264364061	52.77	259	215	319.9	1866711	4008296	0
Individual	d_East	contigs	4870355	2362351	77837	6768	105	10	3	0	1286553015	719450521	54801365	10690524	781587	186094	86211	0	4870355	31895	1286553015	53.34	255	217	296.9	2060384	4240888	0
Co-assembly	d_Southwest	contigs	6635463	2392886	105310	9632	439	109	9	1	1504236496	771033731	77381158	18849879	3882229	1714611	323143	81442	6635463	81442	1504236496	38.75	251	183	319.8	2317348	4966450	0
Individual	d_Southwest	contigs	5680626	2470483	72029	9464	258	71	10	1	1473958081	754206681	56462658	17414989	2472098	1263840	374366	61890	5680626	61890	1473958081	38.77	251	215	314	2401613	4940289	0
