## Supporting Table 5. for "Metagenomic co-assembly reveals mobile antibiotic resistance genes in airborne microbiomes in the Eastern Mediterranean"

### Sheet: Supporting Table 5
CheckM results								GTDB-Tk classification
Sample	Bin	Completeness (%)	Contamination (%)	GC (%)	Lineage	N50	Size (bp)
c_Northwest_1	bin.1	5.619	1.45	0.441	Bacteria	3729	1348066	Unclassified
c_Northwest_1	bin.2	6.818	6.128	0.395	Bacteria	1612	1804023	Unclassified
c_Northwest_1	bin.3	5.971	0.47	0.333	Bacteria	827	2495159	Unclassified
c_Northwest_1	bin.4	9.305	0.862	0.714	Bacteria	565	201970	Unclassified
c_Northwest_2	bin.1	14.06	1.006	0.527	Archaea	820	4561910	Unclassified
c_Northwest_2	bin.2	26.12	0.488	0.43	Cyanobacteria	826	1499850	d__Bacteria;p__Cyanobacteriota;c__Cyanobacteriia;o__Cyanobacteriales;f__Chroococcidiopsidaceae;g__;s__
c_Northwest_2	bin.3	17.6	0.963	0.714	Actinomycetales	706	612596	d__Bacteria;p__Actinomycetota;c__Actinomycetes;o__Actinomycetales;f__Micrococcaceae;g__;s__
c_Northwest_2	bin.4	5.448	3.336	0.347	Bacteria	2859	1010839	Unclassified
c_Northwest_2	bin.5	6.802	2.915	0.31	Bacteria	2317	1637730	Unclassified
c_Southwest_1	bin.1	52.3	1.034	0.431	Cyanobacteria	1189	3278826	d__Bacteria;p__Cyanobacteriota;c__Cyanobacteriia;o__Cyanobacteriales;f__Chroococcidiopsidaceae;g__Chroococcidiopsis;s__
c_Southwest_1	bin.2	5.627	1.543	0.416	Bacteria	2587	2113602	Unclassified
c_Southwest_1	bin.4	8.543	0.778	0.349	Archaea	763	11121322	Unclassified
c_Southwest_1	bin.5	10.11	0	0.533	Archaea	751	1066750	Unclassified
c_Southwest_1	bin.6	9.501	0.547	0.652	Rhodobacteraceae	584	423913	Unclassified
c_Southwest_1	bin.7	11.48	0	0.479	Bacteria	715	813550	Unclassified
c_Southwest_1	bin.8	7.68	0	0.685	Bacteria	592	248786	Unclassified
c_Southwest_1	bin.9	6.925	0	0.528	Archaea	616	2045573	Unclassified
c_Southwest_2	bin.1	11.86	0	0.418	Bacteria	1853	633796	d__Bacteria;p__Cyanobacteriota;c__Cyanobacteriia;o__Cyanobacteriales;f__Chroococcidiopsidaceae;g__Aliterella;s__
c_Southwest_2	bin.3	15.64	0.156	0.433	Bacteria	1759	3690141	d__Bacteria;p__Cyanobacteriota;c__Cyanobacteriia;o__Cyanobacteriales;f__Chroococcidiopsidaceae;g__Aliterella;s__
c_Southwest_2	bin.4	19.16	0.333	0.425	Cyanobacteria	720	1088881	d__Bacteria;p__Cyanobacteriota;c__Cyanobacteriia;o__Cyanobacteriales;f__Chroococcidiopsidaceae;g__Aliterella;s__
c_Southwest_2	bin.5	11.28	0.156	0.722	Bacteria	1697	298911	d__Bacteria;p__Actinomycetota;c__Actinomycetes;o__Actinomycetales;f__Micrococcaceae;g__Kocuria;s__Kocuria rosea
c_Southwest_2	bin.6	5.172	0	0.527	Bacteria	1942	2831643	Unclassified
c_Southwest_2	bin.7	17.56	0.071	0.529	Archaea	725	4747588	Unclassified
c_Southwest_2	bin.8	7.163	5.282	0.281	Bacteria	678	221599	Unclassified
d_East	bin.10	11.98	1.433	0.649	Micrococcaceae	812	1103875	d__Bacteria;p__Actinomycetota;c__Actinomycetes;o__Actinomycetales;f__Micrococcaceae;g__;s__
d_East	bin.11	11.44	1.396	0.462	Actinomycetales	1178	691543	Unclassified
d_East	bin.12	18.09	0.156	0.661	Bacteria	654	596795	d__Bacteria;p__Actinomycetota;c__Rubrobacteria;o__Rubrobacterales;f__Rubrobacteraceae;g__Rubrobacter_D;s__
d_East	bin.13	14.87	0.774	0.73	Actinomycetales	769	819365	Unclassified
d_East	bin.1	28.55	3.448	0.741	Bacteria	641	1617447	d__Bacteria;p__Actinomycetota;c__Actinomycetes;o__Mycobacteriales;f__Geodermatophilaceae;g__Geodermatophilus;s__
d_East	bin.2	5.293	1.152	0.398	Bacteria	2056	2819512	Unclassified
d_East	bin.3	9.326	6.959	0.438	Bacteria	3621	688651	Unclassified
d_East	bin.4	15.67	0.862	0.625	Bacteria	666	455165	Unclassified
d_East	bin.5	53.95	3.001	0.686	Micrococcaceae	2086	2703791	d__Bacteria;p__Actinomycetota;c__Actinomycetes;o__Actinomycetales;f__Micrococcaceae;g__Arthrobacter_D;s__
d_East	bin.6	12.2	0.744	0.467	Bacilli	588	797241	d__Bacteria;p__Bacillota;c__Bacilli;o__Bacillales_A;f__Planococcaceae;g__Planococcus;s__
d_East	bin.8	8.866	0	0.532	Archaea	596	1341503	Unclassified
d_East	bin.9	18.21	2.263	0.67	Actinomycetales	635	785279	d__Bacteria;p__Actinomycetota;c__Actinomycetes;o__Actinomycetales;f__Micrococcaceae;g__Arthrobacter_D;s__
d_Southwest	bin.1	5.694	0.574	0.665	Bacteria	548	102073	Unclassified
d_Southwest	bin.2	11.97	0	0.712	Bacteria	673	237171	Unclassified
d_Southwest	bin.3	5.265	0.359	0.523	Archaea	615	1245198	Unclassified
